# Resource allocation in the nodules of the *Pisum sativum - Rhizobium* symbiosis

**DOI:** 10.1101/2025.08.21.671492

**Authors:** Thomas J. Underwood, Philip S. Poole

## Abstract

Legumes host nitrogen-fixing bacteria, called rhizobia, within specialised root structures called nodules, where carbon from the plant is exchanged for ammonia fixed from N_2_ by the bacteria. Legumes can host multiple bacterial strains at the same time that vary in their fixation effectiveness but legumes sanction nodules containing less effectively fixing strains by reducing the provision of nutrients. Understanding how sanctions are applied by plants and how bacteria may try to avoid them is important to understand the stability of legume-rhizobial symbioses. Using near isogenic *Rhizobium leguminosarum* strains on pea we demonstrate that sanctions are sensitive to the proportion of nodules occupied by a less effective strain and by using split roots show that sanctions are applied based on global comparisons of nodules across the plants root system. By using several rhizobia with different levels of fixation, but all derived from the same parent, we show that pea plants can differentiate between bacteria with relatively small variations in fixation effectiveness. We demonstrate that peas integrate global and local signals in order to determine whether individual nodules are sanctioned. At the same time these results show that poorly fixing strains can avoid sanctions if they dominate nodulation.
