## Supplementary table 2 for "Resource allocation in the nodules of the *Pisum sativum - Rhizobium* symbiosis"

### Sheet: Proportion data
Plant	Plus av	int av	percent plus	percent int	Inoculum plus	Inoculum int	experiment
6.1	5.9	1.58	72.1212	27.8788	90	10	1
15.1	2.3	1.24	89.5652	10.4348	90	10	1
16.1	4.26	1.474	90.2098	9.79021	90	10	1
18.1	3.64	1.54	85.8407	14.1593	90	10	1
4.1	4.3	1.56	65.7143	34.2857	66	34	1
13.1	4.14	1.24	62.037	37.963	66	34	1
17.1	3.86	2.16	43.2099	56.7901	66	34	1
2.1	4.94	2.34	60	40	50	50	1
3.1	5	2.44	53.7037	46.2963	50	50	1
5.1	5.98	1.62	50.2793	49.7207	50	50	1
7.1	4.48	2.08	50.495	49.505	50	50	1
1.1	5.62	1.98	29.9145	70.0855	33	67	1
12.1	4.64	2.8	33.1361	66.8639	33	67	1
14.1	5.22	2.4	34.8066	65.1934	33	67	1
19.1	5.58	2.12	35.5769	64.4231	33	67	1
8.1	3.84	2.8	13.1868	86.8132	10	90	1
9.1	3.84	2.76	13.6612	86.3388	10	90	1
10.1	5.32	3.54	10.9589	89.0411	10	90	1
11.1	4.3	3.6	10.1382	89.8618	10	90	1
1.2		3.398	0	100	0	100	2
2.2	4.4254	2.3912	66.6667	33.3333	66	34	2
3.2	2.7854	3.0788	6.94444	93.0556	10	90	2
4.2	6.0226	3.3304	12.069	87.931	10	90	2
5.2		3.0628	0	100	0	100	2
6.2	4.1608	2.4748	45.4545	54.5455	50	50	2
7.2	3.8388	1.4356	87.5	12.5	90	10	2
8.2	4.2376	2.0234	74.3243	25.6757	50	50	2
9.2	4.7782	3.2026	14.4828	85.5172	10	90	2
10.2	5.779	1.3956	90.2913	9.70874	90	10	2
11.2	4.823	1.6574	25.4417	74.5583	33	67	2
12.2	3.7842	1.3768	89.0411	10.9589	90	10	2
13.2	4.0298		100	0	100	0	2
14.2	4.5524		100	0	100	0	2
15.2	3.5736		100	0	100	0	2
16.2	4.8608		100	0	100	0	2
17.2	2.7608		100	0	100	0	2
18.2	4.4702	4.0124	25.2336	74.7664	33	67	2
19.2	4.3888	2.387	56.8966	43.1034	66	34	2
20.2		3.45	0	100	0	100	2
21.2	3.9268	2.6722	41.8848	58.1152	50	50	2
22.2	3.5964	3.224	28.0899	71.9101	33	67	2
23.2	4.0896	2.2668	62.069	37.931	66	34	2
24.2		3.5924	0	100	0	100	2
25.2		4.2794	0	100	0	100	2
26.2	3.876	1.4554	61.8644	38.1356	66	34	2

### Sheet: split root size data 
treatment	Size av	number of	plant	experiment #		size int	Percentage
Plus	7.525	13	1	1		5.0726	89.4309
Plus	6.4738	68	2	1		2.437	51.773
Plus	6.6468	43	3	1		3.2408	49.4118
Plus	6.2026	41	4	2		2.5932	75.5952
Plus	6.29	51	5	2		2.1916	68.5185
Plus	6.904	32	6	2		3.123	79.4872
Plus	5.7958	41	7	2		2.5272	67.4603
Plus	4.6586	83	8	2		1.0346	35.6589
Plus	5.1548	41	9	2		2.528	59.8039
Plus	4.9496	61	10	2		1.6616	34.4086
Int	5.0726	110	1	1
Int	2.437	73	2	1
Int	3.2408	42	3	1
Int	2.5932	127	4	2
Int	2.1916	111	5	2
Int	3.123	124	6	2
Int	2.5272	85	7	2
Int	1.0346	46	8	2
Int	2.528	61	9	2
Int	1.6616	32	10	2

### Sheet: mixed split size data 
treatment	Size av	Experiment	plant	Number of		size int	Percentage
Plus	5.7545	1	1	51		1.8014	55.2632
Plus	6.1583	1	2	48		2.8259	60
Plus	5.3085	1	3	28		2.3989	71.4286
Plus	5.2861	2	4	45		2.7258	63.1148
Plus	5.5333	2	5	60		2.2424	61.7834
Plus	4.9292	2	6	40		1.5176	45.9459
Plus	4.741	2	7	63		1.6946	43.75
Plus	6.1738	2	8	82		1.8763	45.6954
Plus	5.5541	2	9	50		2.3807	54.1284
Plus	4.6611	2	10	70		1.8257	55.6962
Int	1.8014	1	1	63
Int	2.8259	1	2	72
Int	2.3989	1	3	70
Int	2.7258	2	4	77
Int	2.2424	2	5	97
Int	1.5176	2	6	34
Int	1.6946	2	7	49
Int	1.8763	2	8	69
Int	2.3807	2	9	59
Int	1.8257	2	10	88

### Sheet: Variable fixers size
Plus_average	plus_nodule_type	L_average	L_nodule_type	Int_average	Int_nodule_type
5.331	Int	5.4272	Int	4.342	L
6.1822	Int	7.1994	Int	3.021	L
5.1424	Int	7.3874	Int	3.6246	L
4.9762	Int	3.977	Int	2.659	L
4.5408	Int	5.8048	Int	2.5908	L
6.208	L	5.501	Int	2.97575	L
5.0292	L	2.7502	Plus	2.8984	Plus
5.1218	L	4.739	Plus	2.6164	Plus
5.9042	L	3.863	Plus	3.5988	Plus
4.5654	L	2.4372	Plus	2.1756	Plus
5.8138	Plus	3.3766	Plus	1.6264	Plus
4.9016	Plus	5.1138	L	4.1432	Int
5.4956	Plus	5.2164	L	3.6472	Int
3.6904	Plus	6.0034	L	5.7824	Int
5.5644	Plus	4.6572	L	4.2206	Int
		5.6168	L	5.8	Int

### Sheet: MixedvSep
SorM	Strain	treatment	Size av	number of	plant	experiment #
S	Plus	SPlus	7.525	13	1	1
S	Plus	SPlus	6.4738	68	2	1
S	Plus	SPlus	6.6468	43	3	1
S	Plus	SPlus	6.2026	41	4	2
S	Plus	SPlus	6.29	51	5	2
S	Plus	SPlus	6.904	32	6	2
S	Plus	SPlus	5.7958	41	7	2
S	Plus	SPlus	4.6586	83	8	2
S	Plus	SPlus	5.1548	41	9	2
S	Plus	SPlus	4.9496	61	10	2
S	Int	SInt	5.0726	110	1	1
S	Int	SInt	2.437	73	2	1
S	Int	SInt	3.2408	42	3	1
S	Int	SInt	2.5932	127	4	2
S	Int	SInt	2.1916	111	5	2
S	Int	SInt	3.123	124	6	2
S	Int	SInt	2.5272	85	7	2
S	Int	SInt	1.0346	46	8	2
S	Int	SInt	2.528	61	9	2
S	Int	SInt	1.6616	32	10	2
M	Plus	MPlus	5.7545	51	11	1
M	Plus	MPlus	6.1583	48	12	1
M	Plus	MPlus	5.3085	28	13	1
M	Plus	MPlus	5.2861	45	14	2
M	Plus	MPlus	5.5333	60	15	2
M	Plus	MPlus	4.9292	40	16	2
M	Plus	MPlus	4.741	63	17	2
M	Plus	MPlus	6.1738	82	18	2
M	Plus	MPlus	5.5541	50	19	2
M	Plus	MPlus	4.6611	70	20	2
M	Int	MInt	1.8014	63	11	1
M	Int	MInt	2.8259	72	12	1
M	Int	MInt	2.3989	70	13	1
M	Int	MInt	2.7258	77	14	2
M	Int	MInt	2.2424	97	15	2
M	Int	MInt	1.5176	34	16	2
M	Int	MInt	1.6946	49	17	2
M	Int	MInt	1.8763	69	18	2
M	Int	MInt	2.3807	59	19	2
M	Int	MInt	1.8257	88	20	2

### Sheet: Variable ARA
Strain	Average umole ethylene per hour	number of nodules	umole ethylene/h/nodule	% of Fix plus		Fix plus average umole ethylene/h/nodule
Int	2.83834	320	0.00886981	47.0721		0.0188414
Int	2.76858	314	0.00881714	46.7925
Int	1.50865	301	0.00501213	26.5994
Int	2.49399	269	0.00927132	49.2029
L	1.29059	138	0.00935213	49.6318
L	1.70911	155	0.0110265	58.5177
L	2.37626	157	0.0151354	80.3237
L	3.03018	190	0.0159483	84.6377
L	1.77027	158	0.0112042	59.4608
plus	1.45623	85	0.0171321	90.9201
plus	2.61616	126	0.0207631	110.19
plus	2.04919	110	0.018629	98.8639
